# Phylogenetic and population structure analyses uncover pervasive misclassification and help assessing the biosafety of *Pseudomonas alloputida* for biotechnological applications

**DOI:** 10.1101/2020.12.22.423983

**Authors:** Hemanoel Passarelli-Araujo, Sarah H. Jacobs, Glória R. Franco, Thiago M. Venancio

**Author notes:** Corresponding authors Av. Alberto Lamego 2000, P5 sala 217; Parque Califórnia, Campos dos Goytacazes, RJ, Brazil, CEP: 28013-602, HPA; TMV.

## Abstract

The *Pseudomonas putida* group comprises strains with biotechnological and clinical relevance. *P. alloputida* was proposed as a new species and highlighted the misclassification of *P. putida*. Nevertheless, the population structure of *P. alloputida* remained unexplored. We retrieved 11,025 *Pseudomonas* genomes and used *P. alloputida* Kh7^T^ to delineate the species. The *P. alloputida* population structure comprises at least 7 clonal complexes (CCs). Clinical isolates are mainly found in CC4 and acquired resistance genes are present at low frequency in plasmids. Virulence profiles support the potential of CC7 members to outcompete other plant or human pathogens through a type VI secretion system. Finally, we found that horizontal gene transfer had an important role in shaping the ability of *P. alloputida* to bioremediate aromatic compounds such as toluene. Our results provide the grounds to understand *P. alloputida* genetic diversity and safety for environmental applications.
