## Supplementary material for "Phylogenetic and population structure analyses uncover pervasive misclassification and help assessing the biosafety of *Pseudomonas alloputida* for biotechnological applications": Table S1

### Sheet: (a) type strains
Table S1. Network analysis of Pseudomonas putida group. (a) type strains used to retrieve known groups with more than 2 genomes.
Species	Strain	NCBI Accession number
Pseudomonas asiatica	RYU5	GCA_009932335.1
Pseudomonas plecoglossicida	DSM 15088	GCA_000688275.1
Pseudomonas putida	NBRC 14164	GCA_000412675.1
Pseudomonas alloputida	Kh7	GCA_900291035.1
Pseudomonas mosselii	DSM 17497	GCA_000621225.1
Pseudomonas monteilii	ATCC 700476	GCA_000621245.1
Pseudomonas reidholzensis	CCOS 865	GCA_900536025.1
Pseudomonas inefficax	JV551A3	GCA_900277125.1
Pseudomonas wadenswilerensis	CCOS 864	GCA_900497695.1
Pseudomonas huaxiensis	WCHPs060044	GCA_003231275.1
Pseudomonas fulva	DSM 17717	GCA_000621265.1
Pseudomonas oryzihabitans	KS0036	GCA_000730625.1
Pseudomonas persica	RUB 6	GCA_900291015.1
Pseudomonas soli	LMG 27941	GCA_900110655.1
Pseudomonas coleopterorum	LMG 28558	GCA_900105555.1
Pseudomonas rhizosphaerae	LMG 21640	GCA_000761155.1
Pseudomonas japonica	JCM 21532	GCA_000730585.1
Pseudomonas donghuensis	HYS	GCA_000696345.1
Pseudomonas vranovensis	DSM 16006	GCA_000425805.1
Pseudomonas cremoricolorata	DSM 17059	GCA_000425745.1
Pseudomonas guariconensis	LMG 27394	GCA_016008925.1
Pseudomonas entomophila	L48T	GCA_000026105.1
Pseudomonas taiwanensis	DSM 21245	GCA_000425785.1
Pseudomonas capeferrum	WCS358	GCA_000731675.1
Pseudomonas parafulva	DSM 17004	GCA_000730645.1

### Sheet: (b) detected groups
Table S1. Network analysis of Pseudomonas putida group. Species clusters from network analysis using average nucleotide identity. NCBI accession numbers are also provided for those isolates with type strains or at least ten isolates.
Species	Accession Number
Pseudomonas asiatica	GCA_900277125.1
Pseudomonas asiatica	GCA_003263425.1
Pseudomonas asiatica	GCA_900277145.1
Pseudomonas asiatica	GCA_001642705.1
Pseudomonas asiatica	GCA_001908395.1
Pseudomonas asiatica	GCA_000511325.1
Pseudomonas asiatica	GCA_002113255.1
Pseudomonas asiatica	GCA_002113575.1
Pseudomonas asiatica	GCA_005223225.1
Pseudomonas asiatica	GCA_002113785.1
Pseudomonas asiatica	GCA_002112825.1
Pseudomonas asiatica	GCA_002113725.1
Pseudomonas asiatica	GCA_002113565.1
Pseudomonas asiatica	GCA_002113245.1
Pseudomonas asiatica	GCA_002113085.1
Pseudomonas asiatica	GCA_002453565.1
Pseudomonas asiatica	GCA_002864885.1
Pseudomonas asiatica	GCA_000219705.1
Pseudomonas asiatica	GCA_005222715.1
Pseudomonas asiatica	GCA_003417615.1
Pseudomonas asiatica	GCA_005223245.1
Pseudomonas asiatica	GCA_001586765.1
Pseudomonas asiatica	GCA_000831585.1
Pseudomonas asiatica	GCA_002864845.1
Pseudomonas asiatica	GCA_002864865.1
Pseudomonas asiatica	GCA_000764405.1
Pseudomonas asiatica	GCA_900291065.1
Pseudomonas asiatica	GCA_001027965.1
Pseudomonas asiatica	GCA_000510325.1
Pseudomonas asiatica	GCA_002864775.1
Pseudomonas asiatica	GCA_002113105.1
Pseudomonas asiatica	GCA_002797475.1
Pseudomonas asiatica	GCA_012979115.1
Pseudomonas asiatica	GCA_013305685.1
Pseudomonas asiatica	GCA_005223255.1
Pseudomonas asiatica	GCA_003062165.1
Pseudomonas asiatica	GCA_001306495.1
Pseudomonas asiatica	GCA_000691565.1
Pseudomonas asiatica	GCA_005223195.1
Pseudomonas asiatica	GCA_002858645.1
Pseudomonas asiatica	GCA_000987155.1
Pseudomonas asiatica	GCA_000814065.1
Pseudomonas asiatica	GCA_001571445.1
Pseudomonas asiatica	GCA_000510285.1
Pseudomonas asiatica	GCA_003721355.1
Pseudomonas asiatica	GCA_002307455.1
Pseudomonas asiatica	GCA_002864795.1
Pseudomonas asiatica	GCA_005223305.1
Pseudomonas asiatica	GCA_005223285.1
Pseudomonas asiatica	GCA_005223295.1
Pseudomonas asiatica	GCA_002113295.1
Pseudomonas asiatica	GCA_002864905.1
Pseudomonas asiatica	GCA_000325725.1
Pseudomonas asiatica	GCA_009932335.1
Pseudomonas fulva	GCA_003253615.1
Pseudomonas fulva	GCA_001511775.1
Pseudomonas fulva	GCA_002388605.1
Pseudomonas fulva	GCA_003205395.1
Pseudomonas fulva	GCA_002688705.1
Pseudomonas fulva	GCA_002479855.1
Pseudomonas fulva	GCA_003353515.1
Pseudomonas fulva	GCA_003936165.1
Pseudomonas fulva	GCA_002951475.1
Pseudomonas fulva	GCA_001186195.1
Pseudomonas fulva	GCA_004343215.1
Pseudomonas fulva	GCA_000514235.1
Pseudomonas fulva	GCA_003205415.1
Pseudomonas fulva	GCA_003253635.1
Pseudomonas fulva	GCA_002420785.1
Pseudomonas fulva	GCA_000621265.1
Pseudomonas fulva	GCA_006351945.1
Pseudomonas fulva	GCA_000730565.1
Pseudomonas fulva	GCA_004346335.1
Pseudomonas fulva	GCA_002482145.1
Pseudomonas fulva	GCA_900187905.1
Pseudomonas fulva	GCA_007680535.1
Pseudomonas fulva	GCA_007680285.1
Pseudomonas fulva	GCA_004343455.1
Pseudomonas fulva	GCA_003385835.1
Pseudomonas fulva	GCA_004382115.1
Pseudomonas fulva	GCA_900230165.1
Pseudomonas fulva	GCA_007680295.1
Pseudomonas fulva	GCA_002425525.1
Pseudomonas fulva	GCA_000497385.1
Pseudomonas monteilli	GCA_900188365.1
Pseudomonas monteilli	GCA_000262005.1
Pseudomonas monteilli	GCA_000730605.1
Pseudomonas monteilli	GCA_900230135.1
Pseudomonas monteilli	GCA_000498395.3
Pseudomonas monteilli	GCA_009831395.1
Pseudomonas monteilli	GCA_000483105.1
Pseudomonas monteilli	GCA_009746725.1
Pseudomonas monteilli	GCA_900215235.1
Pseudomonas monteilli	GCA_003576045.1
Pseudomonas monteilli	GCA_900215195.1
Pseudomonas monteilli	GCA_009938035.1
Pseudomonas monteilli	GCA_000514355.1
Pseudomonas monteilli	GCA_900176445.1
Pseudomonas monteilli	GCA_000514335.1
Pseudomonas monteilli	GCA_000514295.1
Pseudomonas monteilli	GCA_000285395.1
Pseudomonas monteilli	GCA_001306515.1
Pseudomonas monteilli	GCA_011045675.1
Pseudomonas monteilli	GCA_000621245.1
Pseudomonas monteilli	GCA_003671975.1
Pseudomonas monteilli	GCA_000514315.1
Pseudomonas monteilli	GCA_011045695.1
Pseudomonas monteilli	GCA_003208145.1
Pseudomonas monteilli	GCA_009905655.1
Pseudomonas monteilli	GCA_001320605.1
Pseudomonas monteilli	GCA_001643215.1
Pseudomonas monteilli	GCA_003691445.1
Pseudomonas monteilli	GCA_900215275.1
Pseudomonas monteilli	GCA_003208135.1
Pseudomonas monteilli	GCA_002992185.1
Pseudomonas monteilli	GCA_001753915.1
Pseudomonas monteilli	GCA_002943995.1
Pseudomonas monteilli	GCA_900187915.1
Pseudomonas monteilli	GCA_003202095.1
Pseudomonas monteilli	GCA_000527055.1
Pseudomonas alloputida	GCA_900167985.1
Pseudomonas alloputida	GCA_901482375.1
Pseudomonas alloputida	GCA_900636645.1
Pseudomonas alloputida	GCA_003204195.1
Pseudomonas alloputida	GCA_011750675.1
Pseudomonas alloputida	GCA_011750655.1
Pseudomonas alloputida	GCA_001077495.1
Pseudomonas alloputida	GCA_005937845.2
Pseudomonas alloputida	GCA_001183585.1
Pseudomonas alloputida	GCA_001320165.1
Pseudomonas alloputida	GCA_001753855.1
Pseudomonas alloputida	GCA_001319995.1
Pseudomonas alloputida	GCA_000226475.2
Pseudomonas alloputida	GCA_004153505.1
Pseudomonas alloputida	GCA_004153435.1
Pseudomonas alloputida	GCA_001653615.1
Pseudomonas alloputida	GCA_003633555.1
Pseudomonas alloputida	GCA_002948105.1
Pseudomonas alloputida	GCA_002953115.1
Pseudomonas alloputida	GCA_000183645.1
Pseudomonas alloputida	GCA_000495455.2
Pseudomonas alloputida	GCA_004519745.1
Pseudomonas alloputida	GCA_001282125.1
Pseudomonas alloputida	GCA_003586135.1
Pseudomonas alloputida	GCA_003184135.1
Pseudomonas alloputida	GCA_001767335.1
Pseudomonas alloputida	GCA_004614155.1
Pseudomonas alloputida	GCA_900291005.1
Pseudomonas alloputida	GCA_900291035.1
Pseudomonas alloputida	GCA_900156185.1
Pseudomonas alloputida	GCA_000281215.1
Pseudomonas alloputida	GCA_000799625.1
Pseudomonas alloputida	GCA_003671955.1
Pseudomonas alloputida	GCA_007279645.1
Pseudomonas alloputida	GCA_003053335.1
Pseudomonas alloputida	GCA_001320085.1
Pseudomonas alloputida	GCA_000787655.1
Pseudomonas alloputida	GCA_002891885.1
Pseudomonas alloputida	GCA_002810225.1
Pseudomonas alloputida	GCA_001655295.1
Pseudomonas alloputida	GCA_001320295.1
Pseudomonas alloputida	GCA_003053385.1
Pseudomonas alloputida	GCA_000016865.1
Pseudomonas alloputida	GCA_000294445.2
Pseudomonas alloputida	GCA_009905395.1
Pseudomonas alloputida	GCA_001320745.1
Pseudomonas alloputida	GCA_002165695.1
Pseudomonas alloputida	GCA_000367825.1
Pseudomonas alloputida	GCA_000271965.2
Pseudomonas alloputida	GCA_002165665.1
Pseudomonas alloputida	GCA_002901725.1
Pseudomonas alloputida	GCA_900095365.1
Pseudomonas alloputida	GCA_001753955.1
Pseudomonas alloputida	GCA_007049805.1
Pseudomonas alloputida	GCA_000226035.3
Pseudomonas alloputida	GCA_002910975.1
Pseudomonas alloputida	GCA_013305625.1
Pseudomonas alloputida	GCA_002554535.1
Pseudomonas alloputida	GCA_000264665.2
Pseudomonas alloputida	GCA_002906755.1
Pseudomonas alloputida	GCA_004614175.1
Pseudomonas alloputida	GCA_001293025.1
Pseudomonas alloputida	GCA_002835905.1
Pseudomonas alloputida	GCA_002906795.1
Pseudomonas alloputida	GCA_002094775.1
Pseudomonas alloputida	GCA_000390005.2
Pseudomonas alloputida	GCA_002906815.1
Pseudomonas alloputida	GCA_000633915.1
Pseudomonas soli	GCA_003205305.1
Pseudomonas soli	GCA_001007005.1
Pseudomonas soli	GCA_002884415.1
Pseudomonas soli	GCA_002884395.1
Pseudomonas soli	GCA_900110655.1
Pseudomonas soli	GCA_003253945.1
Pseudomonas soli	GCA_900291905.1
Pseudomonas soli	GCA_000498975.2
Pseudomonas soli	GCA_002884015.1
Pseudomonas soli	GCA_002934345.1
Pseudomonas soli	GCA_003205475.1
Pseudomonas soli	GCA_002884365.1
Pseudomonas soli	GCA_002883995.1
Pseudomonas soli	GCA_009914935.1
Pseudomonas soli	GCA_002883975.1
Pseudomonas putida	GCA_000708715.2
Pseudomonas putida	GCA_002157515.1
Pseudomonas putida	GCA_000527055.1
Pseudomonas putida	GCA_000498395.3
Pseudomonas putida	GCA_001542955.1
Pseudomonas putida	GCA_001630725.2
Pseudomonas putida	GCA_000292285.1
Pseudomonas putida	GCA_003350225.1
Pseudomonas putida	GCA_009746605.1
Pseudomonas putida	GCA_000875995.1
Pseudomonas putida	GCA_005930545.1
Pseudomonas putida	GCA_001066335.1
Pseudomonas putida	GCA_005930605.1
Pseudomonas putida	GCA_002094785.1
Pseudomonas putida	GCA_000412675.1
Pseudomonas putida	GCA_900455645.1
Pseudomonas spp3	GCA_001467305.1
Pseudomonas spp3	GCA_003752325.1
Pseudomonas spp3	GCA_003385155.1
Pseudomonas spp3	GCA_002806685.1
Pseudomonas spp3	GCA_002939405.1
Pseudomonas spp3	GCA_001320045.1
Pseudomonas spp3	GCA_000878325.1
Pseudomonas spp3	GCA_002018915.1
Pseudomonas spp3	GCA_002157495.1
Pseudomonas spp3	GCA_002478435.1
Pseudomonas spp4	GCA_002356095.1
Pseudomonas spp4	GCA_001320655.1
Pseudomonas spp4	GCA_001320655.1
Pseudomonas spp4	GCA_000507325.1
Pseudomonas spp4	GCA_001753975.1
Pseudomonas spp4	GCA_002884155.1
Pseudomonas spp4	GCA_002884175.1
Pseudomonas spp4	GCA_900187545.1
Pseudomonas spp4	GCA_000410575.1
Pseudomonas spp4	GCA_002883535.1
Pseudomonas spp1	GCA_001700705.1
Pseudomonas spp1	GCA_001320965.1
Pseudomonas spp1	GCA_001700665.1
Pseudomonas spp1	GCA_009650575.1
Pseudomonas spp1	GCA_003290365.1
Pseudomonas spp1	GCA_001320925.1
Pseudomonas spp1	GCA_003938945.1
Pseudomonas spp1	GCA_009078365.1
Pseudomonas spp1	GCA_001636055.1
Pseudomonas spp1	GCA_001700695.1
Pseudomonas spp1	GCA_001700655.1
Pseudomonas spp2	GCA_001645635.1
Pseudomonas spp2	GCA_001753935.1
Pseudomonas spp2	GCA_001753875.1
Pseudomonas spp2	GCA_013305665.1
Pseudomonas spp2	GCA_003936655.1
Pseudomonas spp2	GCA_001320345.1
Pseudomonas spp2	GCA_009668315.1
Pseudomonas spp2	GCA_001753895.1
Pseudomonas spp2	GCA_007633355.1
Pseudomonas spp2	GCA_008605605.1
Pseudomonas spp2	GCA_001320435.1
Pseudomonas spp2	GCA_000710785.1
Pseudomonas spp2	GCA_001320385.1
Pseudomonas spp2	GCA_001321005.1
Pseudomonas spp2	GCA_002927165.1
Pseudomonas spp2	GCA_009932375.1
Pseudomonas spp2	GCA_000190455.3
Pseudomonas spp2	GCA_900455605.1
Pseudomonas spp2	GCA_004350515.1
Pseudomonas spp2	GCA_002454615.1
Pseudomonas spp2	GCA_003205245.1
Pseudomonas spp2	GCA_003935475.1
Pseudomonas plecoglossicida	GCA_000688275.1
Pseudomonas plecoglossicida	GCA_000412715.1
Pseudomonas plecoglossicida	GCA_000730665.1
Pseudomonas plecoglossicida	GCA_002814195.1
Pseudomonas plecoglossicida	GCA_003391255.1
Pseudomonas mosselii	GCA_000621225.1
Pseudomonas mosselii	GCA_001709215.1
Pseudomonas mosselii	GCA_002736065.1
Pseudomonas mosselii	GCA_001515585.2
Pseudomonas mosselii	GCA_001259595.1
Pseudomonas mosselii	GCA_002309555.1
Pseudomonas mosselii	GCA_001562525.1
Pseudomonas mosselii	GCA_002099255.1
Pseudomonas mosselii	GCA_002205115.1
Pseudomonas capeferrum	GCA_000731675.1
Pseudomonas capeferrum	GCA_009737195.1
Pseudomonas capeferrum	GCA_900187555.1
Pseudomonas capeferrum	GCA_000763225.1
Pseudomonas donghuensis	GCA_000259195.1
Pseudomonas donghuensis	GCA_009866705.1
Pseudomonas donghuensis	GCA_002811135.1
Pseudomonas donghuensis	GCA_000696345.1
Pseudomonas taiwanensis	GCA_002947975.1
Pseudomonas taiwanensis	GCA_002947915.1
Pseudomonas taiwanensis	GCA_000494915.1
Pseudomonas taiwanensis	GCA_000425785.1
Pseudomonas parafulva	GCA_000425765.1
Pseudomonas parafulva	GCA_001320125.1
Pseudomonas parafulva	GCA_000730645.1
