## Supplementary material for "Phylogenetic and population structure analyses uncover pervasive misclassification and help assessing the biosafety of *Pseudomonas alloputida* for biotechnological applications": Table S2

### Sheet: Página1
Table S2. Updated MLST scheme for P. putida. Novel contributions from our work are represented in red.
Accession	Strain	argS	gyrB	ileS	nuoC	ppsA	recA	rpoB	rpoD	ST	CC
GCA_013305625.1	15420352	48	60	12	4	2	8	1	6	78	CC4
GCA_007279645.1	B2017	49	60	88	57	6	9	1	83	153	CC3
GCA_003671955.1	B4	49	14	8	4	4	12	1	7	145	CC3
GCA_000226035.3	B6-2	13	13	9	57	3	11	1	9	127	NOCC
GCA_000183645.1	BIRD-1	12	46	7	60	8	5	1	2	135	CC5
GCA_002810225.1	CA-3	49	60	88	57	2	8	1	83	151	CC4
GCA_002835905.1	CY06	51	62	14	59	10	75	3	11	162	CC1
GCA_000281215.1	DOT-T1E	49	47	10	4	4	7	1	8	129	CC3
GCA_002891885.1	DPA1	50	60	88	57	2	79	1	87	159	CC4
GCA_002094775.1	DZ-F23	51	62	14	59	10	75	3	11	162	CC1
GCA_000016865.1	F1	31	14	8	4	4	12	1	6	43	CC2
GCA_002554535.1	FDAARGOS_409	50	60	88	4	2	73	1	82	158	CC4
GCA_007049805.1	FF4	12	60	8	57	3	78	1	7	136	NOCC
GCA_900095365.1	FW305-E2	31	14	8	4	5	78	1	6	137	CC2
GCA_002901725.1	FW305-E2_1	31	14	8	4	5	78	1	6	137	CC2
GCA_001753855.1	GTC_16473	37	44	3	45	1	1	1	1	69	CC7
GCA_001319995.1	GTC_16482	37	44	3	45	1	1	1	1	69	CC7
GCA_001077495.1	H	37	44	3	45	1	1	1	1	69	CC7
GCA_000226475.2	Idaho	37	63	5	45	7	3	1	4	140	CC6
GCA_001653615.1	INSali382	37	63	4	61	7	2	2	5	139	CC6
GCA_001293025.1	IOFA1	51	62	14	59	10	13	3	11	160	CC1
GCA_000633915.1	IOFA19	51	62	14	59	10	13	3	11	160	CC1
GCA_001767335.1	JB	12	46	7	60	8	6	1	3	125	CC5
GCA_001183585.1	JLR11	37	44	3	45	1	1	1	1	69	CC7
GCA_004519745.1	JR16	12	12	6	3	8	4	1	3	130	CC5
GCA_001655295.1	JY-Q	50	60	12	57	80	73	1	83	157	CC4
GCA_004614175.1	KB3	51	62	14	59	10	75	3	85	163	CC1
GCA_005937845.2	KBS0802	37	44	3	45	1	1	1	1	69	CC7
GCA_003053335.1	KCJK7911	49	47	11	57	3	9	1	83	146	CC3
GCA_003053385.1	KCJK7916	47	63	88	57	5	11	1	83	144	NOCC
GCA_002906815.1	KH-18-2	51	62	14	59	10	75	3	85	163	CC1
GCA_002906795.1	KH-20-11	51	62	14	59	10	75	3	85	163	CC1
GCA_900291005.1	Kh14	12	46	6	3	8	4	1	3	134	CC5
GCA_900291035.1	Kh7	12	46	6	3	8	4	1	3	134	CC5
GCA_002906755.1	KT-90	51	62	14	59	10	75	3	85	163	CC1
GCA_900167985.1	KT2440	37	44	3	45	1	1	1	1	69	CC7
GCA_003586135.1	LD6	12	12	7	3	8	4	1	2	132	CC5
GCA_000390005.2	LF54	51	62	14	59	10	13	3	12	161	CC1
GCA_000294445.2	LS46	49	60	12	57	2	8	1	6	147	CC4
GCA_900156185.1	N1R	12	12	6	3	9	4	1	2	87	CC5
GCA_001320085.1	NBRC_111118	49	60	88	57	2	82	1	87	152	CC4
GCA_001320165.1	NBRC_111121	37	44	3	45	1	1	1	1	69	CC7
GCA_001320295.1	NBRC_111125	49	60	12	57	2	74	1	82	147	CC4
GCA_001320745.1	NBRC_111136	49	60	91	57	2	74	1	6	156	CC4
GCA_001753955.1	NBRC_111139	49	60	88	57	81	8	1	6	154	CC4
GCA_901482375.1	NCTC13185	37	47	3	45	1	NA	1	1	NA	CC7
GCA_900636645.1	NCTC13186	37	44	3	45	1	1	1	1	69	CC7
GCA_000264665.2	ND6	38	14	8	4	5	12	1	6	128	CC2
GCA_009905395.1	ODNR4SY	49	14	88	4	5	7	1	6	145	CC2
GCA_004614155.1	OR45a	12	12	6	3	8	6	1	3	131	CC5
GCA_002910975.1	P11	49	60	13	57	2	73	1	7	150	CC4
GCA_011750655.1	PaW85-2019	37	44	3	45	1	1	1	1	69	CC7
GCA_011750675.1	PaW85-d13TA	37	44	3	45	1	1	1	1	69	CC7
GCA_001282125.1	PCL1760	12	46	6	3	8	4	1	2	133	CC5
GCA_000799625.1	PD1	47	47	11	4	6	10	1	10	143	CC3
GCA_003184135.1	RW4053	12	46	7	60	8	6	1	3	125	CC5
GCA_000495455.2	S12	12	45	6	3	8	4	1	2	126	CC5
GCA_000271965.2	SJTE-1	38	14	8	4	5	12	1	6	128	CC2
GCA_003204195.1	SMT-1	37	44	3	45	1	1	1	1	69	CC7
GCA_002948105.1	SWI36	37	63	4	45	83	2	1	5	138	CC6
GCA_004153505.1	SWI36_1	37	63	5	61	10	78	1	1	141	CC6
GCA_004153435.1	SWI36_2	37	63	5	61	10	78	1	1	141	CC6
GCA_000367825.1	TRO1	49	60	13	57	2	9	1	7	147	CC4
GCA_002165695.1	UV4	49	60	91	57	2	74	1	1	155	CC4
GCA_002165665.1	UV4_95	49	60	91	57	2	74	1	1	155	CC4
GCA_002953115.1	XWY-1	37	63	93	57	83	78	1	86	142	CC6
GCA_000787655.1	YKD221	31	14	8	4	4	12	1	6	43	CC2
GCA_003633555.1	ZKA3	37	63	93	57	83	78	1	86	142	CC6
