## Supplementary material for "Phylogenetic and population structure analyses uncover pervasive misclassification and help assessing the biosafety of *Pseudomonas alloputida* for biotechnological applications": Table S3

### Sheet: Planilha1
Table S3. Number of exclusive absent and present genes per Clonal Complex. NOCC stands for "No Clonal Complex" assigned.
CC	Exclusive absent	Exclusive present
CC1	229	60
CC2	11	3
CC3	7	0
CC4	10	12
CC5	62	29
CC6	4	1
CC7	88	48
NOCC	78	1
