## Supplementary material for "Phylogenetic and population structure analyses uncover pervasive misclassification and help assessing the biosafety of *Pseudomonas alloputida* for biotechnological applications": Table S6

### Sheet: (a) plant-growth promoting gene
Table S6. Genes used to assess plant-growth and bioremediation profiles. (a) Plant-growth promoting genes.
Gene	Uniprot_ID	Paper DOI	Category
acdS	Q5PWZ8	10.1111/j.1574-6976.2010.00249.x	ACC deaminase activety
bcsA	I7B4M1	10.1111/j.1462-2920.2011.02432.x	Cellulose production
bcsB	P58934	10.1111/j.1462-2920.2011.02432.x	Cellulose production
bcsC	P58937	10.1111/j.1462-2920.2011.02432.x	Cellulose production
bcsD	C1DJH5	10.1111/j.1462-2920.2011.02432.x	Cellulose production
bcsE	A0A2A2FRD7	10.1111/j.1462-2920.2011.02432.x	Cellulose production
bcsF	A0A433Y2M5	10.1111/j.1462-2920.2011.02432.x	Cellulose production
bcsG	A0A5F0W9H4	10.1111/j.1462-2920.2011.02432.x	Cellulose production
bcsQ	A0A5E7E0U6	10.1111/j.1462-2920.2011.02432.x	Cellulose production
bcsZ	Q8RSY9	10.1111/j.1462-2920.2011.02432.x	Cellulose production
gabD	A0A0C6EVC1	10.1094/MPMI-05-17-0120-R	Gaba production
gabT	G8PZ77	10.1094/MPMI-05-17-0120-R	Gaba production
gacS	P48027	10.1111/j.1462-2920.2012.02732.x	Regulator
gcd	A0A2J7YMC3	10.1111/j.1758-2229.2009.00105.x#	Phosfate solubilization
hcnA	G3XD67	10.1038/srep06261	Hydrogen cyanide synthesis
hcnB	O85227	10.1038/srep06261	Hydrogen cyanide synthesis
hcnC	G3XD12	10.1038/srep06261	Hydrogen cyanide synthesis
ipdC	A0A5E6Q147	10.1038/srep06261	Auxin Synthesis
lapA	Q88RG2	10.1111/j.1574-6968.2008.01339.x	Large adhesion proteins
lapB	Q88RG3	10.1111/j.1574-6968.2008.01339.x	Large adhesion proteins
lapC	Q88RG4	10.1111/j.1574-6968.2008.01339.x	Large adhesion proteins
lapD	Q88RG5	10.1111/j.1574-6968.2008.01339.x	Large adhesion proteins
mahG	B1J7G0	10.1111/j.1574-6976.2010.00249.x	Salicylate
nifA	A0A2W5ETT0	10.1073/pnas.0801093105	Nitrogen Fixation
nifB	A0A4V3RDG2	10.1073/pnas.0801093105	Nitrogen Fixation
nifD	A0A348SH81	10.1073/pnas.0801093105	Nitrogen Fixation
nifE	F6AC98	10.1073/pnas.0801093105	Nitrogen Fixation
nifH	A4VJ70	10.1073/pnas.0801093105	Nitrogen Fixation
nifJ	P03833	10.1073/pnas.0801093105	Nitrogen Fixation
nifK	A4VJ72	10.1073/pnas0.0801093105	Nitrogen Fixation
nifL	A4VJ58	10.1073/pnas0.0801093105	Nitrogen Fixation
nifN	A4VJ78	10.1073/pnas0.0801093105	Nitrogen Fixation
nifP	P23145	10.1073/pnas0.0801093105	Nitrogen Fixation
nifQ	A4VJ47	10.1073/pnas0.0801093105	Nitrogen Fixation
nifS	A4VJ95	10.1073/pnas0.0801093105	Nitrogen Fixation
nifT	A4VJ73	10.1073/pnas0.0801093105	Nitrogen Fixation
nifU	A4VJ94	10.1073/pnas0.0801093105	Nitrogen Fixation
nifV	A4VJ96	10.1073/pnas0.0801093105	Nitrogen Fixation
nifW	A4VJ99	10.1073/pnas0.0801093105	Nitrogen Fixation
nifX	A4VJ79	10.1073/pnas0.0801093105	Nitrogen Fixation
nifZ	A4VJA0	10.1073/pnas0.0801093105	Nitrogen Fixation
nirK	Q06006	10.1038/srep06261	Nitric Oxide Synthesis
phlA	G8QCB0	10.1038/srep06261	2,4-Diacetylphoroglucinol synthesis
phlB	G8QCA8	10.1038/srep06261	2,4-Diacetylphoroglucinol synthesis
phlC	G8QCA9	10.1038/srep06261	2,4-Diacetylphoroglucinol synthesis
phlD	Q51725	10.1038/srep06261	2,4-Diacetylphoroglucinol synthesis
pqqB	Q88QV5	10.1038/srep06261	Phosphate Solubilization
pqqC	Q88QV6	10.1038/srep06261	Phosphate Solubilization
pqqD	Q88QV7	10.1038/srep06261	Phosphate Solubilization
pqqE	Q88QV8	10.1038/srep06261	Phosphate Solubilization
pqqF	Q88QV3	10.1038/srep06261	Phosphate Solubilization
pqqG	G8Q1C1	10.1038/srep06261	Phosphate Solubilization
pstA	G8PY58	10.1111/1462-2920.13015	Phosphate Solubilization
pstB	Q4K3K9	10.1111/1462-2920.13015	Phosphate Solubilization
pstC	A0A0K8LXT1	10.1111/1462-2920.13015	Phosphate Solubilization
rpoN	P0A171	10.1111/j.1462-2920.2012.02732.x	Regulator
treS	I7BC96	10.1111/1462-2920.12037	Trehalose
treY	Q88FN6	10.1111/1462-2920.12037	Trehalose
treZ	Q88FN8	10.1111/1462-2920.12037	Trehalose
iaaM	P06617	10.1101/cshperspect.a001438	Auxin Synthesis
iaaH	P52831	10.1101/cshperspect.a001438	Auxin Synthesis

### Sheet: (b) biorremediation
Table S6. Genes used to assess plant-growth and bioremediation profiles. (b) Bioremediation genes.
Gene	Uniprot_ID	Paper DOI	Category
actP-III	Q88HT1	10.1046/j.1462-2920.2002.00366.x	Phenylacetic acid metabolism
alkB	Q932R7	10.1016/S0923-2508(02)01333-5	alkane degradation
alkB2	Q933R0	10.1016/S0923-2508(02)01333-5	alkane degradation
alkF	Q9WWW5	10.1099/00221287-147-6-1621	alkane degradation
alkG	Q9WWW4	10.1099/00221287-147-6-1621	alkane degradation
alkJ	Q9WWW2	10.1099/00221287-147-6-1621	alkane degradation
alkS	Q9L4M7	10.1099/00221287-147-6-1621	alkane degradation
alkT	Q9L4M8	10.1099/00221287-147-6-1621	alkane degradation
arsB	Q88IG4	10.1111/j.1574-6976.2010.00249.x	arsenic resistance
arsC	Q88IG3	10.1111/j.1574-6976.2010.00249.x	arsenic resistance
arsH	Q88IG2	10.1111/j.1574-6976.2010.00249.x	arsenic resistance
arsR	Q88IG5	10.1111/j.1574-6976.2010.00249.x	arsenic resistance
atsA	Q88HK4	10.1046/j.1462-2920.2002.00366.x	Phenolsulphates metabolism
atzA	P72156	10.1128/JB.183.19.5684-5697.2001	atrazine degradation
atzB	P95442	10.1128/JB.183.19.5684-5697.2001	atrazine degradation
atzC	O52063	10.1128/JB.183.19.5684-5697.2001	atrazine degradation
atzD	P58329	10.1128/JB.183.19.5684-5697.2001	atrazine degradation
atzE	Q936X3	10.1128/JB.183.19.5684-5697.2001	atrazine degradation
atzF	Q936X2	10.1128/JB.183.19.5684-5697.2001	atrazine degradation
benA	Q88I40	10.1046/j.1462-2920.2002.00366.x	Benzoate toluate degradation
benB	Q88I39	10.1046/j.1462-2920.2002.00366.x	Benzoate toluate degradation
benC	Q88I38	10.1046/j.1462-2920.2002.00366.x	Benzoate toluate degradation
benD	Q88I37	10.1046/j.1462-2920.2002.00366.x	Benzoate toluate degradation
bnzA	A5W4F2	10.1046/j.1462-2920.2002.00366.x	Benzene Degradation
bnzB	A5W4F1	10.1046/j.1462-2920.2002.00366.x	Benzene Degradation
bnzC	P08086	10.1128/jb.169.11.5174-5179.1987	Benzene Degradation
bnzD	P08087	10.1128/jb.169.11.5174-5179.1987	Benzene Degradation
bphA	Q52028	10.1128/jb.175.16.5224-5232.1993	BTEX degradation
bphB	Q52030	10.1128/jb.175.16.5224-5232.1993	BTEX degradation
bphC	Q52031	10.1128/jb.175.16.5224-5232.1993	BTEX degradation
bphX	P0C1T2	10.1128/jb.175.16.5224-5232.1993	BTEX degradation
bupF	Q54A03	10.1263/jbb.102.352	alkylphenol degradation
bupG	Q54A02	10.1263/jbb.102.352	alkylphenol degradation
cadA	Q88RT8	10.1111/j.1574-6976.2010.00249.x	Cd/Zn/Co detoxification (membrane maintenance)
camA	P16640	10.1073/pnas.70.3.885	camphor oxidation
camB	P00259	10.1073/pnas.70.3.885	camphor oxidation
camC	P00183	10.1073/pnas.70.3.885	camphor oxidation
camD	P09347	10.1073/pnas.70.3.885	camphor oxidation
camE25-2	M5AWY0	10.1073/pnas.70.3.885	camphor oxidation
camE36	D7UER1	10.1073/pnas.70.3.885	camphor oxidation
camG	H3JQW0	10.1073/pnas.70.3.885	camphor oxidation
camP	Q6STM1	10.1073/pnas.70.3.885	camphor oxidation
catA-I	Q88GK8	10.1046/j.1462-2920.2002.00366.x	catechol metabolism
catA-II	Q88I35	10.1046/j.1462-2920.2002.00366.x	catechol metabolism
chrA	Q88JU1	10.1111/j.1574-6976.2010.00249.x	chromate resistance
chrB	B1JFQ0	10.1111/j.1574-6976.2010.00249.x	chromate resistance
chrF	B1JFP8	10.1111/j.1574-6976.2010.00249.x	chromate resistance
cmtAa	Q51973	10.1111/j.1574-6976.2010.00249.x	p-cymene degradation
cmtAb	Q51974	10.1111/j.1574-6976.2010.00249.x	p-cymene degradation
cmtAc	Q51975	10.1111/j.1574-6976.2010.00249.x	p-cymene degradation
cmtAd	Q51978	10.1111/j.1574-6976.2010.00249.x	p-cymene degradation
cmtB	A5W4G5	10.1111/j.1574-6976.2010.00249.x	p-cymene degradation
cmtC	Q51976	10.1111/j.1574-6976.2010.00249.x	p-cymene degradation
cmtD	Q51979	10.1111/j.1574-6976.2010.00249.x	p-cymene degradation
cmtE	Q51980	10.1111/j.1574-6976.2010.00249.x	p-cymene degradation
cmtF	Q51981	10.1111/j.1574-6976.2010.00249.x	p-cymene degradation
cmtG	Q51983	10.1111/j.1574-6976.2010.00249.x	p-cymene degradation
cmtH	Q51982	10.1111/j.1574-6976.2010.00249.x	p-cymene degradation
cmtI	Q59077	10.1111/j.1574-6976.2010.00249.x	p-cymene degradation
colR	Q93SN1	10.1111/j.1574-6968.2006.00505.x	cadmium resistance
colS	Q1EHW2	10.1111/j.1574-6968.2006.00505.x	cadmium resistance
copA	Q88C03	10.1111/j.1574-6976.2010.00249.x	Copper Resistance
copB	Q88C04	10.1111/j.1574-6976.2010.00249.x	Copper Resistance
copF	A5VWE6	10.1111/j.1574-6976.2010.00249.x	Copper Resistance
copG	Q88C06	10.1111/j.1574-6976.2010.00249.x	Copper Resistance
copM	Q88C05	10.1111/j.1574-6976.2010.00249.x	Copper Resistance
copR	Q88C00	10.1111/j.1574-6976.2010.00249.x	Copper Resistance
copS	Q88BZ9	10.1111/j.1574-6976.2010.00249.x	Copper Resistance
cusA	Q88BZ6	10.1111/j.1574-6976.2010.00249.x	Copper/Silver Resistance
cusB	Q88BZ7	10.1111/j.1574-6976.2010.00249.x	Copper/Silver Resistance
cusC	Q88BZ8	10.1111/j.1574-6976.2010.00249.x	Copper/Silver Resistance
cusF	Q88BZ5	10.1111/j.1574-6976.2010.00249.x	Copper/Silver Resistance
cymAa	O33456	10.1111/j.1574-6976.2010.00249.x	p-cymene degradation
cymAb	A5W4H2	10.1111/j.1574-6976.2010.00249.x	p-cymene degradation
cymB	A5W4H5	10.1111/j.1574-6976.2010.00249.x	p-cymene degradation
cymC	A5W4H4	10.1111/j.1574-6976.2010.00249.x	p-cymene degradation
cymD	A5W4H1	10.1111/j.1574-6976.2010.00249.x	p-cymene degradation
cymE	A5W4H0	10.1111/j.1574-6976.2010.00249.x	p-cymene degradation
cymR	A5W4H8	10.1111/j.1574-6976.2010.00249.x	p-cymene degradation
czcA	Q88RT6	10.1111/j.1574-6976.2010.00249.x	Cd/Zn/Co detoxification
czcB	Q88RT5	10.1111/j.1574-6976.2010.00249.x	Cd/Zn/Co detoxification
czcC	Q88RT4	10.1111/j.1574-6976.2010.00249.x	Cd/Zn/Co detoxification
czcD	Q88RV3	10.1111/j.1574-6976.2010.00249.x	Cd/Zn/Co detoxification
czcR	Q88RV0	10.1111/j.1574-6976.2010.00249.x	Cd/Zn/Co detoxification
czcS	Q88RU9	10.1111/j.1574-6976.2010.00249.x	Cd/Zn/Co detoxification
dhaT	Q88J46	10.1046/j.1462-2920.2002.00366.x	Propanediol metabolism
dmpB	P17262	10.1007/BF00260497	3-Polyhydroxybutyric acid metabolism
dmpN	P19732	10.1016/0378-1119(94)00844-I	phenol hydroxylase
gtrA	Q88RU4	10.1111/j.1574-6976.2010.00249.x	Cd/Zn/Co detoxification (membrane maintenance)
gtrB	Q88RU5	10.1111/j.1574-6976.2010.00249.x	Cd/Zn/Co detoxification (membrane maintenance)
gtrM	Q88RU6	10.1111/j.1574-6976.2010.00249.x	Cd/Zn/Co detoxification (membrane maintenance)
hspB	F8G0M4	10.1038/srep00377	nicotine degradation
iorA-II	Q88GU6	10.1046/j.1462-2920.2002.00366.x	Isoquinoline metabolism
ipbF	O51856	10.1128/AEM.03026-15	benzene degradation
ipbG	O51855	10.1128/AEM.03026-15	benzene degradation
linBa	A5A0R2	10.1007/s00253-007-1056-z	HCH degradation
merA	P00392	10.1007/s10126-008-9083-z	mercury resistance
merD	B1J7V5	10.1111/j.1574-6976.2010.00249.x	mercury resistance
merE	B1J7Y1	10.1111/j.1574-6976.2010.00249.x	mercury resistance
merP	B1J7V7	10.1111/j.1574-6976.2010.00249.x	mercury resistance
merR	B1J7X0	10.1111/j.1574-6976.2010.00249.x	mercury resistance
merT	B1J7V8	10.1111/j.1574-6976.2010.00249.x	mercury resistance
mrdH	Q88IN1	10.1111/j.1574-6976.2010.00249.x	nickel, cadmium and zinc resistance
nahAa	Q9ZI75	10.1016/S0378-1119(99)00241-3	naphtalene degradation
nahAb	Q9ZI74	10.1016/S0378-1119(99)00241-3	naphtalene degradation
nahAc	Q9ZI73	10.1016/S0378-1119(99)00241-3	naphtalene degradation
nahAd	Q9ZI72	10.1016/S0378-1119(99)00241-3	naphtalene degradation
nahB	Q9ZI71	10.1016/S0378-1119(99)00241-3	naphtalene degradation
nahC	Q9ZI69	10.1016/S0378-1119(99)00241-3	naphtalene degradation
nahD	Q9ZI67	10.1016/S0378-1119(99)00241-3	naphtalene degradation
nahE	Q9ZI68	10.1016/S0378-1119(99)00241-3	naphtalene degradation
nahF	Q9ZI70	10.1016/S0378-1119(99)00241-3	naphtalene degradation
nahG	P23262	10.1021/bi00220a028	naphtalene degradation
nahH	P08127	10.1021/bi00220a028	naphtalene degradation
nahJ	Q9R9T3	10.1099/00221287-147-6-1621	naphtalene degradation
nahK	Q9Z432	10.1099/00221287-147-6-1621	naphtalene degradation
ndoB	P0A110	10.1128/JB.182.6.1641-1649.2000	naphthalene degradation
nikA	Q88HL4	10.1046/j.1462-2920.2003.00463.x	nickel uptake
nikB	Q88HL3	10.1046/j.1462-2920.2003.00463.x	nickel uptake
nikC	Q88HL2	10.1046/j.1462-2920.2003.00463.x	nickel uptake
nikD	Q88HL1	10.1046/j.1462-2920.2003.00463.x	nickel uptake
nikE	Q88HL0	10.1046/j.1462-2920.2003.00463.x	nickel uptake
nikR	Q88HL5	10.1046/j.1462-2920.2003.00463.x	nickel uptake
nreB	B1JFQ1	10.1111/j.1574-6976.2010.00249.x	nickel resistance
opd	P0A434	10.1128/jb.170.5.2306-2311.1988	synthetic organophosphate hydrolysis
paaA	Q88HS5	10.1046/j.1462-2920.2002.00366.x	Phenylacetic acid metabolism
paaB	Q88HS6	10.1046/j.1462-2920.2002.00366.x	Phenylacetic acid metabolism
paaC	Q88HS7	10.1046/j.1462-2920.2002.00366.x	Phenylacetic acid metabolism
paaD	Q88HS8	10.1046/j.1462-2920.2002.00366.x	Phenylacetic acid metabolism
paaE	Q88HS9	10.1046/j.1462-2920.2002.00366.x	Phenylacetic acid metabolism
paaF	Q88HR9	10.1046/j.1462-2920.2002.00366.x	Phenylacetic acid metabolism
paaG	Q88HS0	10.1046/j.1462-2920.2002.00366.x	Phenylacetic acid metabolism
paaH	Q88HS1	10.1046/j.1462-2920.2002.00366.x	Phenylacetic acid metabolism
paaI	Q88HS2	10.1046/j.1462-2920.2002.00366.x	Phenylacetic acid metabolism
paaJ	Q88HS3	10.1046/j.1462-2920.2002.00366.x	Phenylacetic acid metabolism
paaK	Q88HS4	10.1046/j.1462-2920.2002.00366.x	Phenylacetic acid metabolism
paaZ	Q88HT3	10.1046/j.1462-2920.2002.00366.x	Phenylacetic acid metabolism
pcaI	Q01103	10.1128/jb.175.18.5829-5838.1993	p-hydroxybenzoate degradation
pcaJ	P0A102	10.1128/jb.175.18.5829-5838.1993	p-hydroxybenzoate degradation
pcaK	Q51955	10.1128/jb.179.16.5056-5061.1997	p-hydroxybenzoate degradation
pcaR	Q52154	10.1128/jb.175.18.5829-5838.1993	p-hydroxybenzoate degradation
phaA	Q88D25	10.1046/j.1462-2920.2002.00366.x	3-Polyhydroxybutyric acid metabolism
phaC1	P26494	10.1007/s10924-019-01422-1	3-Polyhydroxybutyric acid metabolism
phaC2	P26496	10.1007/s10924-019-01422-1	3-Polyhydroxybutyric acid metabolism
phaD	I7CHP7	10.1007/s10924-019-01422-1	3-Polyhydroxybutyric acid metabolism
phaK	Q88HT2	10.1046/j.1462-2920.2002.00366.x	Phenylacetic acid metabolism
phaZ	Q9R9W3	10.1007/s10924-019-01422-1	3-Polyhydroxybutyric acid metabolism
pheC	G3KFX3	10.1016/j.biochi.2012.09.018	BTEX degradation
pheD	G3KFX4	10.1016/j.biochi.2012.09.018	BTEX degradation
pheE	G3KFX5	10.1016/j.biochi.2012.09.018	BTEX degradation
pheF	F8T7H3	10.1016/j.biochi.2012.09.018	BTEX degradation
pheG	F8T7H4	10.1016/j.biochi.2012.09.018	BTEX degradation
pheH	F8T7H5	10.1016/j.biochi.2012.09.018	BTEX degradation
pheI	F8T7H6	10.1016/j.biochi.2012.09.018	BTEX degradation
phhA	Q88EH3	10.1046/j.1462-2920.2002.00366.x	Phenylalanine metabolism
pobA	Q88H28	10.1046/j.1462-2920.2002.00366.x	4-Hydroxybenzoate metabolism
PP_0241	Q88R92	10.1046/j.1462-2920.2002.00366.x	Aromatic/aliphatic sulphonates metabolism
PP_2765	Q88J84	10.1046/j.1462-2920.2002.00366.x	Aromatic/aliphatic sulphonates metabolism
PP_3219	Q88HY4	10.1046/j.1462-2920.2002.00366.x	Aromatic/aliphatic sulphonates metabolism
PP_3273	Q88HT0	10.1046/j.1462-2920.2002.00366.x	Phenylacetic acid metabolism
PP_3622	Q88GU5	10.1046/j.1462-2920.2002.00366.x	Isoquinoline metabolism
PP_4752	Q88DS1	10.1046/j.1462-2920.2002.00366.x	Stachydrine metabolism
PP_5006	Q88D22	10.1046/j.1462-2920.2002.00366.x	3-Polyhydroxybutyric acid metabolism
PP_5253	Q88CC8	10.1046/j.1462-2920.2002.00366.x	Phenolacetate metabolism
quiA	Q88GZ6	10.1046/j.1462-2920.2002.00366.x	Quinate metabolism
rpoT	Q88IJ3	10.1128/JB.00950-06	solvent stress endurance
ssuA	Q88R96	10.1046/j.1462-2920.2002.00366.x	Aromatic/aliphatic sulphonates metabolism
ssuB	Q88R93	10.1046/j.1462-2920.2002.00366.x	Aromatic/aliphatic sulphonates metabolism
ssuC	Q88R94	10.1046/j.1462-2920.2002.00366.x	Aromatic/aliphatic sulphonates metabolism
ssuD	Q88R95	10.1046/j.1462-2920.2002.00366.x	Aromatic/aliphatic sulphonates metabolism
ssuE	Q88R97	10.1046/j.1462-2920.2002.00366.x	Aromatic/aliphatic sulphonates metabolism
stcD	Q88DS0	10.1046/j.1462-2920.2002.00366.x	Stachydrine metabolism
styA	O06834	10.1016/S0006-291X(03)00450-9	styrene degradation
styB	O06835	10.1016/S0006-291X(03)00450-9	styrene degradation
styC	O06836	10.1016/S0006-291X(03)00450-9	styrene degradation
styD	O06837	10.1016/S0006-291X(03)00450-9	styrene degradation
styR	O30989	10.1016/S0006-291X(03)00450-9	styrene degradation
styS	O30988	10.1016/S0006-291X(03)00450-9	styrene degradation
tcbC	P27098	10.1128/jb.173.1.6-15.1991	benzene degradation
tcbD	P27099	10.1128/jb.173.1.6-15.1991	benzene degradation
tcbE	P27100	10.1128/jb.173.1.6-15.1991	benzene degradation
tmoA	Q00456	10.1128/jb.173.17.5315-5327.1991	BTEX degradation
tmoB	Q00457	10.1128/jb.173.17.5315-5327.1991	BTEX degradation
tmoC	Q00458	10.1128/jb.173.17.5315-5327.1991	BTEX degradation
tmoD	Q00459	10.1128/jb.173.17.5315-5327.1991	BTEX degradation
tmoE	Q00460	10.1128/jb.173.17.5315-5327.1991	BTEX degradation
tmoF	Q03304	10.1016/S0922-338X(97)86976-0	BTEX degradation
todA	A5W4E9	10.1046/j.1462-2920.2002.00366.x	BTEX degradation
todB	A5W4F0	10.1046/j.1462-2920.2002.00366.x	BTEX degradation
todD	P13859	10.1046/j.1462-2920.2002.00366.x	BTEX degradation
todE	P13453	10.1046/j.1462-2920.2002.00366.x	BTEX degradation
todF	P23133	10.1046/j.1462-2920.2002.00366.x	BTEX degradation
todS	A5W4E3	10.1046/j.1462-2920.2002.00366.x	BTEX degradation
todT	A5W4E2	10.1046/j.1462-2920.2002.00366.x	BTEX degradation
ttgA	Q88N30	10.1128/JB.183.13.3967–3973.2001	toluene styrene m-xylene ethylbenzene propyylbenzene efflux
ttgB	Q88N31	10.1128/JB.183.13.3967–3973.2001	toluene styrene m-xylene ethylbenzene propyylbenzene efflux
ttgC	Q88N32	10.1128/JB.183.13.3967–3973.2001	toluene styrene m-xylene ethylbenzene propyylbenzene efflux
ttgD	Q9KWV5	10.1128/JB.183.13.3967–3973.2001	toluene styrene efflux
ttgE	Q9KWV4	10.1128/JB.183.13.3967–3973.2001	toluene styrene efflux
ttgF	Q9KWV3	10.1128/JB.183.13.3967–3973.2001	toluene styrene efflux
ttgG	Q93PU5	10.1128/JB.183.13.3967–3973.2001	toluene styrene m-xylene ethylbenzene propyylbenzene efflux
ttgH	Q93PU4	10.1128/JB.183.13.3967–3973.2001	toluene styrene m-xylene ethylbenzene propyylbenzene efflux
ttgI	Q93PU3	10.1128/JB.183.13.3967–3973.2001	toluene styrene m-xylene ethylbenzene propyylbenzene efflux
ttgV	Q93PU6	10.1128/JB.185.16.4755-4763.2003	BTEX_degradation
ttgW	Q93PU7	10.1128/JB.185.16.4755-4763.2003	BTEX_degradation
xenA	Q88NF7	10.1046/j.1462-2920.2002.00366.x	TNT metabolism
xenB	Q88PD0	10.1046/j.1462-2920.2002.00366.x	TNT metabolism
xyl-likeI	F8T7H9	10.1016/j.biochi.2012.09.018	BTEX degradation
xyl-likeK	F8T7H8	10.1016/j.biochi.2012.09.018	BTEX degradation
xyl-likeQ	F8T7H7	10.1016/j.biochi.2012.09.018	BTEX degradation
xylA	P21394	10.1016/j.ibiod.2011.11.004#	BTEX degradation
xylB	P39849	10.1016/j.ibiod.2011.11.004#	BTEX degradation
xylE	P06622	10.1016/j.ibiod.2011.11.004#	BTEX degradation
xylH	Q01468	10.1046/j.1462-2920.2002.00305.x	BTEX degradation
xylN	O65943	10.1046/j.1462-2920.2002.00305.x	BTEX degradation
xylR	P06519	10.1046/j.1462-2920.2002.00305.x	BTEX degradation
xylS	P07859	10.1046/j.1462-2920.2002.00305.x	BTEX degradation
xylU	O52640	10.1046/j.1462-2920.2002.00305.x	BTEX degradation
