## Supplementary material for "Phylogenetic and population structure analyses uncover pervasive misclassification and help assessing the biosafety of *Pseudomonas alloputida* for biotechnological applications": Table S7

### Sheet: (a) core
Table S7. Core and acquired plant-growth promoting genes. (a) Representative core genes.
Gene	Identity	Category
lapD	99.7	Large adhesion proteins
lapC	99.6	Large adhesion proteins
lapB	100	Large adhesion proteins
gabT	86.4	Gaba production
gabD	88.2	Gaba production
pqqG	68.6	Phosfate solubilization
pqqD	98.9	Phosfate solubilization
pqqE	99.2	Phosfate solubilization
pqqC	100	Phosfate solubilization
pqqB	99.3	Phosfate solubilization
pqqF	96.3	Phosfate solubilization
rpoN	100	Regulator
nifE	89.9	Nitrogen Fixation
treS	99.2	Trehalose
treY	98.6	Trehalose
treZ	97.6	Trehalose
gacS	71.3	Regulator
pstB	94.9	Phosfate solubilization
pstA	86.2	Phosfate solubilization

### Sheet: (b) accessory
Table S7. Core and acquired plant-growth promoting genes. (b) Accessory genes.
Strain	Gene	Identity	Category
B4	bcsA	99.8	Cellulose production
B6-2	bcsA	99.4	Cellulose production
BIRD-1	bcsA	97.6	Cellulose production
DOT-T1E	bcsA	100	Cellulose production
F1	bcsA	99.2	Cellulose production
FF4	bcsA	99.4	Cellulose production
FW305-E2_1	bcsA	99.3	Cellulose production
FW305-E2	bcsA	99.3	Cellulose production
GTC_16473	bcsA	99	Cellulose production
GTC_16482	bcsA	99	Cellulose production
H	bcsA	99	Cellulose production
Idaho	bcsA	99	Cellulose production
INSali382	bcsA	99.3	Cellulose production
JB	bcsA	99.3	Cellulose production
JLR11	bcsA	99	Cellulose production
JR16	bcsA	99.3	Cellulose production
KBS0802	bcsA	99	Cellulose production
KCJK7911	bcsA	99.4	Cellulose production
KCJK7916	bcsA	99.7	Cellulose production
Kh14	bcsA	99.2	Cellulose production
Kh7	bcsA	99.2	Cellulose production
KT2440	bcsA	99	Cellulose production
LD6	bcsA	99.4	Cellulose production
N1R	bcsA	99.2	Cellulose production
NBRC_111121	bcsA	99.1	Cellulose production
NCTC13185	bcsA	99	Cellulose production
NCTC13186	bcsA	99	Cellulose production
ND6	bcsA	97.8	Cellulose production
ODNR4SY	bcsA	99.5	Cellulose production
OR45a	bcsA	99.4	Cellulose production
PaW85-2019	bcsA	99	Cellulose production
PaW85-d13TA	bcsA	99	Cellulose production
PCL1760	bcsA	99.2	Cellulose production
PD1	bcsA	99.5	Cellulose production
RW4053	bcsA	99.3	Cellulose production
S12	bcsA	99.3	Cellulose production
SJTE-1	bcsA	97.8	Cellulose production
SMT-1	bcsA	99	Cellulose production
SWI36_1	bcsA	98.7	Cellulose production
SWI36_2	bcsA	98.7	Cellulose production
SWI36	bcsA	99.2	Cellulose production
YKD221	bcsA	99.2	Cellulose production
B4	bcsG	91.5	Cellulose production
B6-2	bcsG	98	Cellulose production
BIRD-1	bcsG	99.3	Cellulose production
DOT-T1E	bcsG	91.2	Cellulose production
F1	bcsG	98	Cellulose production
FF4	bcsG	98.5	Cellulose production
FW305-E2_1	bcsG	98.1	Cellulose production
FW305-E2	bcsG	98.1	Cellulose production
GTC_16473	bcsG	98	Cellulose production
GTC_16482	bcsG	98	Cellulose production
H	bcsG	98	Cellulose production
Idaho	bcsG	98	Cellulose production
INSali382	bcsG	98	Cellulose production
JB	bcsG	99.6	Cellulose production
JLR11	bcsG	98	Cellulose production
JR16	bcsG	98.9	Cellulose production
KBS0802	bcsG	98	Cellulose production
KCJK7911	bcsG	98	Cellulose production
KCJK7916	bcsG	98.1	Cellulose production
Kh14	bcsG	97.6	Cellulose production
Kh7	bcsG	97.6	Cellulose production
KT2440	bcsG	98	Cellulose production
LD6	bcsG	99.4	Cellulose production
N1R	bcsG	97.6	Cellulose production
NBRC_111121	bcsG	98	Cellulose production
NCTC13185	bcsG	98	Cellulose production
NCTC13186	bcsG	98	Cellulose production
ND6	bcsG	98	Cellulose production
ODNR4SY	bcsG	97.8	Cellulose production
OR45a	bcsG	100	Cellulose production
PaW85-2019	bcsG	98	Cellulose production
PaW85-d13TA	bcsG	98	Cellulose production
PCL1760	bcsG	96.7	Cellulose production
PD1	bcsG	98.3	Cellulose production
RW4053	bcsG	99.6	Cellulose production
S12	bcsG	100	Cellulose production
SJTE-1	bcsG	98	Cellulose production
SMT-1	bcsG	98	Cellulose production
SWI36_1	bcsG	98.1	Cellulose production
SWI36_2	bcsG	98.1	Cellulose production
SWI36	bcsG	98.1	Cellulose production
YKD221	bcsG	98	Cellulose production
15420352	gcd	98.7	Phosfate solubilization
B2017	gcd	98.7	Phosfate solubilization
B4	gcd	98.5	Phosfate solubilization
CA-3	gcd	98.9	Phosfate solubilization
DPA1	gcd	100	Phosfate solubilization
FDAARGOS_409	gcd	99	Phosfate solubilization
FF4	gcd	98.9	Phosfate solubilization
INSali382	gcd	97.9	Phosfate solubilization
JY-Q	gcd	99.3	Phosfate solubilization
KCJK7911	gcd	99	Phosfate solubilization
LS46	gcd	99.1	Phosfate solubilization
NBRC_111118	gcd	98.8	Phosfate solubilization
NBRC_111125	gcd	98.8	Phosfate solubilization
NBRC_111136	gcd	99	Phosfate solubilization
ODNR4SY	gcd	99.3	Phosfate solubilization
P11	gcd	98.7	Phosfate solubilization
PD1	gcd	98.8	Phosfate solubilization
SWI36	gcd	98.2	Phosfate solubilization
TRO1	gcd	98.7	Phosfate solubilization
UV4_95	gcd	98.7	Phosfate solubilization
UV4	gcd	98.7	Phosfate solubilization
15420352	lapA	71.1	Large adhesion proteins
B6-2	lapA	62.7	Large adhesion proteins
BIRD-1	lapA	100	Large adhesion proteins
F1	lapA	73	Large adhesion proteins
FDAARGOS_409	lapA	64.6	Large adhesion proteins
JB	lapA	95.6	Large adhesion proteins
JY-Q	lapA	85.1	Large adhesion proteins
KBS0802	lapA	91.5	Large adhesion proteins
KT2440	lapA	91.2	Large adhesion proteins
N1R	lapA	68.2	Large adhesion proteins
NCTC13185	lapA	100	Large adhesion proteins
NCTC13186	lapA	91.2	Large adhesion proteins
SJTE-1	lapA	62	Large adhesion proteins
15420352	mahG	92.7	Salicylate
B2017	mahG	92.9	Salicylate
B4	mahG	93.2	Salicylate
B6-2	mahG	92.7	Salicylate
BIRD-1	mahG	92.4	Salicylate
CA-3	mahG	92.7	Salicylate
DOT-T1E	mahG	92.9	Salicylate
DPA1	mahG	92.9	Salicylate
F1	mahG	92.7	Salicylate
FDAARGOS_409	mahG	92.9	Salicylate
FF4	mahG	92.9	Salicylate
FW305-E2_1	mahG	92.9	Salicylate
FW305-E2	mahG	92.9	Salicylate
GTC_16473	mahG	92.7	Salicylate
GTC_16482	mahG	92.7	Salicylate
H	mahG	92.7	Salicylate
Idaho	mahG	92	Salicylate
INSali382	mahG	92.9	Salicylate
JB	mahG	92.4	Salicylate
JLR11	mahG	92.7	Salicylate
JR16	mahG	92.4	Salicylate
JY-Q	mahG	92.7	Salicylate
KBS0802	mahG	92.7	Salicylate
KCJK7911	mahG	92.7	Salicylate
KCJK7916	mahG	92.7	Salicylate
Kh14	mahG	92.7	Salicylate
Kh7	mahG	92.7	Salicylate
KT2440	mahG	92.7	Salicylate
LD6	mahG	92.4	Salicylate
LS46	mahG	92.7	Salicylate
N1R	mahG	92.4	Salicylate
NBRC_111118	mahG	92.9	Salicylate
NBRC_111121	mahG	92.7	Salicylate
NBRC_111125	mahG	92.7	Salicylate
NBRC_111136	mahG	92.7	Salicylate
NBRC_111139	mahG	93.2	Salicylate
NCTC13185	mahG	92.7	Salicylate
NCTC13186	mahG	92.7	Salicylate
ND6	mahG	92.9	Salicylate
ODNR4SY	mahG	92.9	Salicylate
OR45a	mahG	92.4	Salicylate
P11	mahG	92.7	Salicylate
PaW85-2019	mahG	92.7	Salicylate
PaW85-d13TA	mahG	92.7	Salicylate
PCL1760	mahG	92.7	Salicylate
PD1	mahG	93.2	Salicylate
RW4053	mahG	92.4	Salicylate
S12	mahG	92.7	Salicylate
SJTE-1	mahG	92.9	Salicylate
SMT-1	mahG	92.7	Salicylate
SWI36_1	mahG	92.4	Salicylate
SWI36_2	mahG	92.4	Salicylate
SWI36	mahG	92.9	Salicylate
TRO1	mahG	92.7	Salicylate
UV4_95	mahG	92.4	Salicylate
UV4	mahG	92.4	Salicylate
XWY-1	mahG	92.9	Salicylate
YKD221	mahG	92.7	Salicylate
ZKA3	mahG	92.9	Salicylate
